# Ethylene-Gibberellin Crosstalk Drives Phenotypic Sex Changes in *Cannabis sativa*

**DOI:** 10.64898/2026.05.11.724340

**Authors:** Julien Roy, Adrian S. Monthony, Davoud Torkamaneh

## Abstract

Sex expression in *Cannabis sativa* is determined by XX/XY sex chromosomes but remains plastic, with ethylene inhibition inducing male flowers on XX plants and ethylene release inducing female flowers on XY plants. Although ethylene is a central regulator of this process, the contribution of gibberellin signaling to cannabis sex reversal remains poorly defined. Here, we reconstructed the GA biosynthesis, regulation, and signaling pathway in *C. sativa* and profiled GA-related gene expression during chemically induced sex reversal. Orthology-based searches identified 50 putative *C. sativa* GA-related genes, widely distributed across the genome, with the X chromosome harboring 11 genes, including six within the non-recombining region. Transcriptomic analyses across vegetative baseline, early post-treatment leaves, and developing flowers showed that expression profiles were broadly similar between XX and XY plants at day 0, weakly perturbed at day 1, and strongly structured by floral phenotype at day 14. Early responses were limited to downregulation of *CsGA3ox1* in ethephon-treated XY plants and *CsGASA1* in STS-treated XX plants. By day 14, sex reversal was associated with differential expression of key genes, including *CsGA1*, multiple *GA20ox* orthologs, *CsGID1B, CsSLY2*, and several *GASA* genes, indicating broad remodeling of GA regulation. Our findings position the GA pathway as a downstream module of ethylene-driven sex reversal in *C. sativa*, with GA activity tracking floral sexual identity, extending the framework of sexual plasticity beyond ethylene, and identifying candidate genes for functional validation and the development of sex-stable cultivars.
