## Supplementary Tables for "Ethylene-Gibberellin Crosstalk Drives Phenotypic Sex Changes in *Cannabis sativa*"

### Sheet: CsGARGs_ID
LOCID	Name	Chrom.	A. thaliana ortholog	Function
LOC115703738	CsGA1	X/Y	AT4G02780	Biosynthesis
LOC115712980	CsGA2	4	AT1G79460	Biosynthesis
LOC115695692	CsGA3	6	AT5G25900	Biosynthesis
LOC115710887	CsKAO1	X	AT1G05160, AT2G32440	Biosynthesis
LOC115715978	CsKAO2	5	AT1G05160, AT2G32440	Biosynthesis
LOC115715725	CsGA20ox2	5	AT5G51810, AT4G25420	Precursor
LOC115716895	CsGA20ox2-like	5	AT5G51810	Precursor
LOC115704439	CsGA20ox1D	1	AT4G25420	Precursor
LOC115712114	CsGA20ox1B	4	AT5G51810	Precursor
LOC115694716	CsGA20ox1D-like	X	AT5G51810	Precursor
LOC115704916	CsGA20ox-like1	1	AT4G23340	Precursor
LOC115703660	CsGA20ox-like2	1	AT4G23340	Precursor
LOC115705300	CsGA3ox1	1	AT1G15550, AT1G80340	Activation
LOC115704454	CsGA3ox3A	1	AT4G21690	Activation
LOC115720796	CsGA3ox3B	2	AT4G21690	Activation
LOC133034677	CsGA3ox3C	2	AT4G21690	Activation
LOC115720809	CsGA3ox3D	2	AT4G21690	Activation
LOC115708157	CsCYP72A219A	1	AT3G14630	Modification
LOC115706712	CsCYP72A219B	1	AT3G14630	Modification
LOC115707772	CsCYP72A219C	1	AT3G14630	Modification
LOC115706721	CsCYP72A219D	1	AT3G14630	Modification
LOC115706085	CsCYP714A1	1	AT5G24910	Inactivation
LOC115706670	CsGA2ox1	1	AT1G78440	Inactivation
LOC115696581	CsGA2ox2	7	AT1G30040	Inactivation
LOC115723423	CsGA2ox4	9	AT1G47990	Inactivation
LOC115704443	CsGA2ox6A	Un	AT1G02400	Inactivation
LOC133032535	CsGA2ox6B	X/Y	AT1G02400	Inactivation
LOC115701137	CsGA2ox7	8	AT1G50960	Inactivation
LOC115704748	CsGA2ox8A	1	AT4G21200	Inactivation
LOC115695970	CsGA2ox8B	6	AT1G50960	Inactivation
LOC115710658	CsGA2ox9	X	AT5G58660, AT3G47190	Inactivation
LOC115712712	CsGAI	4	AT1G14920	Signaling
LOC115706185	CsSLR1	1	AT1G14920	Signaling
LOC115711337	CsSCL3	3	AT1G50420	Signaling
LOC115702835	CsGID1B	X/Y	AT3G63010	Signaling
LOC115719219	CsGID1C	2	AT5G27320, AT3G05120	Signaling
LOC115712738	CsSLY1	4	AT4G24210	Signaling
LOC115698964	CsSLY2	8	AT5G48170	Signaling
LOC115701130	CsSPY	8	AT3G11540	Signaling
LOC115698303	CsGASA1	X	AT1G75750, AT2G18420	GASA
LOC115701397	CsGASA4	8	AT5G15230	GASA
LOC115721929	CsGASA5	9	AT3G02885	GASA
LOC115708697	CsGASA6	3	AT1G74670	GASA
LOC115710205	CsGASA6-like	3	AT1G74670	GASA
LOC115715027	CsGASA7	4	AT2G14900	GASA
LOC115703025	CsGASA8	X/Y	AT2G39540	GASA
LOC115703246	CsGASA9	X	AT1G22690	GASA
LOC115714466	CsGASA10	X/Y	AT5G59845	GASA
LOC115698285	CsGASA11	X	AT2G18420	GASA
LOC133030008	CsGASA14	8	AT5G14920	GASA

### Sheet: CsGARGs_DEG
gene_id	gene_name	category	IMF v. FF (Day 14)_log2FoldChange	MF v. IFF (Day 14)_log2FoldChange	IMF v. FF (Day 14)_lfcSE	MF v. IFF (Day 14)_lfcSE	IMF v. FF (Day 14)_pvalue	MF v. IFF (Day 14)_pvalue	IMF v. FF (Day 14)_padj	MF v. IFF (Day 14)_padj
LOC115703738	CsGA1	Biosynthesis	0.545097	2.32695	0.254258	0.233506	0.00434874	1.64998e-24	0.00999121	1.97919e-23
LOC115712980	CsGA2	Biosynthesis	-0.539041	0.192071	0.0834721	0.079622	1.44606e-11	0.0143668	1.23635e-10	0.0282372
LOC115695692	CsGA3	Biosynthesis	0.328135	0.983035	0.116581	0.120493	0.00225133	2.89818e-17	0.00550963	2.07134e-16
LOC115710887	CsKAO1	Biosynthesis	-1.42594	0.755924	0.213321	0.187356	8.22236e-13	1.1232e-05	8.15546e-12	3.18955e-05
LOC115715978	CsKAO2	Biosynthesis	-1.62459	0.684711	0.384732	0.312053	6.12122e-07	0.00734092	2.78364e-06	0.0150494
LOC115715725	CsGA20ox2	Precursor	0.077872	2.24936	0.171905	0.198645	0.592894	7.84766e-31	0.69503	1.42544e-29
LOC115716895	CsGA20ox2-like	Precursor	0.6348	3.20309	0.705187	0.671966	0.0350063	8.04691e-08	0.064505	2.78818e-07
LOC115704439	CsGA20ox1D	Precursor	2.87119	2.39573	0.494385	0.464308	8.28496e-11	1.31507e-08	6.50236e-10	4.86688e-08
LOC115712114	CsGA20ox1B	Precursor	0.954146	0.74952	0.123186	0.119774	2.86306e-16	8.24999e-11	4.11128e-15	3.66964e-10
LOC115694716	CsGA20ox1D-like	Precursor	4.64057	4.02264	0.659772	0.624358	2.13079e-13	4.13084e-12	2.25448e-12	2.03173e-11
LOC115703660	CsGA20ox-like2	Precursor	6.65634	4.4261	0.756049	0.590159	3.16003e-19	1.75422e-15	5.99585e-18	1.10904e-14
LOC115705300	CsGA3ox1	Activation	0.486819	-0.645098	0.199966	0.20194	0.00277937	0.00042882	0.00667437	0.00102508
LOC115704454	CsGA3ox3A	Activation	0.182704	5.60548	0.465072	0.894332	0.374963	6.58181e-12	0.486933	3.19078e-11
LOC115708157	CsCYP72A219A	Diversion	0.248462	-0.570107	0.248253	0.292783	0.169765	0.0192339	0.253958	0.0370962
LOC115706712	CsCYP72A219B	Diversion	0.179624	0.13929	0.0761573	0.0769821	0.0146813	0.0666431	0.0298818	0.116405
LOC115707772	CsCYP72A219C	Diversion	-0.184654	-0.0320697	0.119449	0.122387	0.0932159	0.786373	0.151859	0.976092
LOC115706721	CsCYP72A219D	Diversion	0.442123	-0.70202	0.348439	0.362224	0.0439021	0.0128692	0.0786701	0.0254705
LOC115706085	CsCYP714A1	Inactivation	-2.19101	-0.832086	0.12955	0.128405	1.6492e-65	1.39289e-11	9.84052e-63	6.59411e-11
LOC115706670	CsGA2ox1	Inactivation	-0.394764	0.894732	0.16119	0.167814	0.00452358	1.17179e-08	0.0103499	4.35156e-08
LOC115696581	CsGA2ox2	Inactivation	2.08542	0.686224	0.27556	0.260667	1.66712e-15	0.00221622	2.21962e-14	0.00485311
LOC115723423	CsGA2ox4	Inactivation	0.292038	-1.11133	0.270189	0.343671	0.123193	8.63419e-05	0.193066	0.000223919
LOC115704443	CsGA2ox6A	Inactivation	0.363512	0.63606	0.221793	0.225339	0.0348716	0.00149059	0.0642932	0.00334186
LOC133032535	CsGA2ox6B	Inactivation	0.0480183	0.477793	0.396198	0.394538	0.802621	0.102321	0.866519	0.171615
LOC115701137	CsGA2ox7	Inactivation	0.505917	-0.600123	0.284517	0.275368	0.0124206	0.0100815	0.0257052	0.0202504
LOC115704748	CsGA2ox8A	Inactivation	0.0496523	0.838495	0.24533	0.284067	0.77845	0.000488797	0.847811	0.00116074
LOC115695970	CsGA2ox8B	Inactivation	0.141597	0.0668476	0.306953	0.361296	0.459453	0.807226	0.57177	0.990872
LOC115710658	CsGA2ox9	Inactivation	0.0941406	-1.34732	0.112523	0.129814	0.368707	1.3831e-26	0.480062	1.89123e-25
LOC115712712	CsGAI	Signaling	-0.105515	0.1578	0.0810895	0.0827206	0.176706	0.0526438	0.262471	0.0939243
LOC115706185	CsSLR1	Signaling	-0.169354	-0.640844	0.069731	0.0717727	0.012465	1.39242e-19	0.0257945	1.17022e-18
LOC115711337	CsSCL3	Signaling	0.476251	0.358662	0.139521	0.137344	0.000129805	0.00629191	0.000403511	0.0130303
LOC115702835	CsGID1B	Signaling	0.374694	-1.27224	0.128309	0.134276	0.0012687	1.22099e-22	0.00326707	1.28926e-21
LOC115719219	CsGID1C	Signaling	0.00992307	-0.0785043	0.0861309	0.0877718	0.904391	0.362742	0.940132	0.527887
LOC115712738	CsSLY1	Signaling	0.0896968	0.00639888	0.0913956	0.0931337	0.303443	0.944144	0.410443	1
LOC115698964	CsSLY2	Signaling	-0.716783	-2.27464	0.21265	0.221122	4.19657e-05	6.20582e-26	0.000141956	8.17483e-25
LOC115701130	CsSPY	Signaling	0.019647	-0.507691	0.0719342	0.0736908	0.778564	2.80885e-12	0.847894	1.39918e-11
LOC115698303	CsGASA1	GASA	-0.861394	1.41891	0.360042	0.350346	0.000651651	2.21815e-06	0.0017759	6.74268e-06
LOC115701397	CsGASA4	GASA	-0.673324	-0.953514	0.119087	0.117832	9.72319e-10	5.55611e-17	6.58494e-09	3.88485e-16
LOC115721929	CsGASA5	GASA	-1.34688	4.07828	0.346072	0.298813	2.19711e-06	8.09864e-44	9.15098e-06	3.14144e-42
LOC115708697	CsGASA6	GASA	0.0917412	1.47974	0.135614	0.15116	0.452924	5.94728e-24	0.56501	6.82174e-23
LOC115710205	CsGASA6-like	GASA	0.111326	0.145804	0.150764	0.1599	0.401206	0.33391	0.513193	0.491834
LOC115715027	CsGASA7	GASA	6.40325	2.04805	0.959435	0.852132	5.25512e-12	0.000488396	4.75287e-11	0.00115992
LOC115703025	CsGASA8	GASA	-0.752512	-0.524891	0.164037	0.155084	2.04548e-07	0.000328135	1.00297e-06	0.000794763
LOC115703246	CsGASA9	GASA	-0.202992	0.244001	0.137429	0.145418	0.0996887	0.078034	0.160663	0.134146
LOC115714466	CsGASA10	GASA	0.473418	2.38042	0.277135	0.296842	0.0169555	7.63168e-17	0.0339196	5.27429e-16
LOC115698285	CsGASA11	GASA	-1.12859	2.38928	0.478323	0.430101	0.000428823	1.58529e-09	0.00120995	6.31974e-09
LOC133030008	CsGASA14	GASA	-0.679141	-1.95971	0.213121	0.208184	9.60397e-05	3.37936e-22	0.000305286	3.46777e-21
